# Multilevel analysis of response to plant growth promoting and pathogenic bacteria in Arabidopsis roots and the role of CYP71A27 in this response

**DOI:** 10.1101/2025.03.26.645393

**Authors:** Anna Koprivova, Daniela Ristova, Miroslav Berka, Veronika Berková, Gözde Merve Türksoy, Tonni Grube Andersen, Philipp Westhoff, Martin Černý, Stanislav Kopriva

## Abstract

Understanding how plants distinguish between commensal and pathogenic microorganisms is one of the major challenges in the plant microbe interaction research. We previously identified a gene encoding CYP71A27 connected to camalexin, which is necessary for a plant growth promoting (PGP) activity of a number of bacterial strains. To dissect its function, we compared multilevel responses in roots of wild type Arabidopsis and the *cyp71A27* mutant to two bacterial strains, a PGP *Pseudomonas fluorescens* CH267 and a pathogen *Burkholderia glumeae* PG1. We show that incubation with these bacteria leads to significant and distinct transcriptional reprogramming. This is accompanied by a proteome remodelling in both shoots and roots and profound changes in accumulation of many metabolites, primarily sugars, amino acids, and TCA cycle intermediates, but also by alterations in the ionome. We then analysed the mutant *cyp71a27* and identified number of genes and proteins differently regulated, particularly after interaction with the PGP strain, but only a very mild impact of the mutation on root metabolites and exudates. We analysed a variety of mutants in genes differentially regulated by *Pseudomonas* sp. CH267 in *cyp71a27* and revealed that their response to this PGP bacterial strain is similar to *cyp71a27*. Thus, it seems that CYP71A27 is a non-canonical P-450 without a metabolic function but active in signalling pointing to a regulatory role of the CYP71A27 gene, particularly in interaction with a plant growth promoting bacteria.
