## supplementary tables for "Multilevel analysis of response to plant growth promoting and pathogenic bacteria in Arabidopsis roots and the role of CYP71A27 in this response": Supplemental Table S3.xlsx

### Sheet: Legend
Supplemental Table S3
Enrichment analyses of KEGG pathways in DEGs from cyp71A27 and WT Arabidopsis roots after treatment with Pseudomonas sp. CH267 (CH) and Burkholderia glumae PG1 (BG) and reference list of all Arabidopsis thaliana genes (Tair10) were performed using VirtualPlant 1.3
Shown are the observed frequency in the DEGs, frequency in the TAIR10 set, enrichment, and the adjusted p-value

### Sheet: CH_up
Pathway	Observed Frequency	Expected Frequency	Enrichment	p-value
Biosynthesis of Other Secondary Metabolites	35 out of 92 genes	240 out of 3011 genes	4.75	3.74e-13
Phenylalanine metabolism	23 out of 92 genes	96 out of 3011 genes	7.8125	3.25e-12
Amino Acid Metabolism	42 out of 92 genes	419 out of 3011 genes	3.28777	1.46e-11
Phenylpropanoid biosynthesis	23 out of 92 genes	110 out of 3011 genes	6.75676	1.98e-11
Metabolism	72 out of 92 genes	1741 out of 3011 genes	1.35467	0.000506
Valine, leucine and isoleucine degradation	8 out of 92 genes	45 out of 3011 genes	5.8	0.00139
Plant-pathogen interaction	14 out of 92 genes	148 out of 3011 genes	3.10204	0.00208
Environmental Adaptation	15 out of 92 genes	177 out of 3011 genes	2.76271	0.0029
Organismal Systems	15 out of 92 genes	177 out of 3011 genes	2.76271	0.0029

### Sheet: CH_down
Pathway	Observed Frequency	Expected Frequency	Enrichment	p-value
Energy Metabolism	34 out of 52 genes	322 out of 3011 genes	6.11215	8.43e-19
Photosynthesis	15 out of 52 genes	45 out of 3011 genes	19.2	1.77e-13
Metabolism	51 out of 52 genes	1741 out of 3011 genes	1.69723	2.68e-10
Photosynthesis - antenna proteins	10 out of 52 genes	22 out of 3011 genes	27.4286	3.53e-10
Carbon fixation in photosynthetic organisms	8 out of 52 genes	76 out of 3011 genes	6.16	0.000464
Phenylalanine metabolism	8 out of 52 genes	96 out of 3011 genes	4.8125	0.00176
Phenylpropanoid biosynthesis	8 out of 52 genes	110 out of 3011 genes	4.16216	0.00357

### Sheet: BG_up
Pathway	Observed Frequency	Expected Frequency	Enrichment	p-value
Proteasome	26 out of 302 genes	58 out of 3011 genes	4.52632	9.28e-07
Biosynthesis of Other Secondary Metabolites	56 out of 302 genes	240 out of 3011 genes	2.3125	1.37e-06
Amino Acid Metabolism	73 out of 302 genes	419 out of 3011 genes	1.74101	0.000176
Phenylalanine metabolism	26 out of 302 genes	96 out of 3011 genes	2.6875	0.000643
Phenylpropanoid biosynthesis	27 out of 302 genes	110 out of 3011 genes	2.40541	0.00155

### Sheet: BG_down
Pathway	Observed Frequency	Expected Frequency	Enrichment	p-value
Metabolism	146 out of 176 genes	1741 out of 3011 genes	1.43599	3.07e-10
Energy Metabolism	49 out of 176 genes	322 out of 3011 genes	2.59813	5.1e-08
Photosynthesis	17 out of 176 genes	45 out of 3011 genes	6.46667	4.98e-07
Phenylpropanoid biosynthesis	25 out of 176 genes	110 out of 3011 genes	3.83784	8.87e-07
Biosynthesis of Other Secondary Metabolites	36 out of 176 genes	240 out of 3011 genes	2.5625	8.03e-06
Photosynthesis - antenna proteins	11 out of 176 genes	22 out of 3011 genes	8.85714	1.11e-05
Phenylalanine metabolism	19 out of 176 genes	96 out of 3011 genes	3.375	0.000147

### Sheet: opposite
Pathway	Observed Frequency	Expected Frequency	Enrichment	p-value		Genes
Pathways in "BG_down" and "CH_up":
Phenylalanine metabolism	5 out of 5 genes	96 out of 3011 genes	31.25	1.85e-07		AT2G18980|AT5G19890|AT1G49570|AT5G64120|AT5G64100
Phenylpropanoid biosynthesis	5 out of 5 genes	110 out of 3011 genes	27.027	1.85e-07		AT2G18980|AT5G19890|AT1G49570|AT5G64120|AT5G64100
Biosynthesis of Other Secondary Metabolites	5 out of 5 genes	240 out of 3011 genes	12.5	5.68e-06		AT5G19890|AT1G49570|AT5G64120|AT5G64100|AT2G18980
Amino Acid Metabolism	5 out of 5 genes	419 out of 3011 genes	7.19424	6.73e-05		AT5G64120|AT2G18980|AT5G19890|AT1G49570|AT5G64100
Pathways in "BG_up" and "CH_down":
Flavonoid biosynthesis	2 out of 3 genes	19 out of 3011 genes	111.167	0.00111		AT5G08640|AT5G13930

### Sheet: cyp71A27
	Pathway	Observed Frequency	Expected Frequency	Enrichment	p-value
CH_up_cyponly	Metabolism	67 out of 77 genes, 87%	1741 out of 3011 genes, 57.8%	1.50519	3.24e-06
	Amino Acid Metabolism	29 out of 77 genes, 37.7%	419 out of 3011 genes, 13.9%	2.71223	1.28e-05
	Glycine, serine and threonine metabolism	7 out of 77 genes, 9.1%	48 out of 3011 genes, 1.6%	5.6875	0.00965
CH_up_WTonly	Biosynthesis of Other Secondary Metabolites	12 out of 25 genes, 48%	240 out of 3011 genes, 8%	6	5.03e-06
	Phenylalanine metabolism	7 out of 25 genes, 28%	96 out of 3011 genes, 3.2%	8.75	0.00019
	Phenylpropanoid biosynthesis	7 out of 25 genes, 28%	110 out of 3011 genes, 3.7%	7.56757	0.000294
	Stilbenoid, diarylheptanoid and gingerol biosynthesis	5 out of 25 genes, 20%	67 out of 3011 genes, 2.2%	9.09091	0.00148
	Metabolism	23 out of 25 genes, 92%	1741 out of 3011 genes, 57.8%	1.5917	0.00148
	Limonene and pinene degradation	5 out of 25 genes, 20%	71 out of 3011 genes, 2.4%	8.33333	0.0016
CH_down_cyponly	Amino sugar and nucleotide sugar metabolism	7 out of 33 genes, 21.2%	99 out of 3011 genes, 3.3%	6.42424	0.00433
CH_down_Wtonly	Energy Metabolism	31 out of 34 genes, 91.2%	322 out of 3011 genes, 10.7%	8.52336	2.53e-25
	Photosynthesis	13 out of 34 genes, 38.2%	45 out of 3011 genes, 1.5%	25.4667	7.22e-14
	Photosynthesis - antenna proteins	10 out of 34 genes, 29.4%	22 out of 3011 genes, 0.7%	42	2.58e-12
	Metabolism	34 out of 34 genes, 100%	1741 out of 3011 genes, 57.8%	1.7301	4.7e-08
	Carbon fixation in photosynthetic organisms	7 out of 34 genes, 20.6%	76 out of 3011 genes, 2.5%	8.24	0.000103
BG_up_cyponly	Glucosinolate biosynthesis	7 out of 43 genes, 16.3%	19 out of 3011 genes, 0.6%	27.1667	2e-06
	Biosynthesis of Other Secondary Metabolites	13 out of 43 genes, 30.2%	240 out of 3011 genes, 8%	3.775	0.000681
	Tryptophan metabolism	5 out of 43 genes, 11.6%	41 out of 3011 genes, 1.4%	8.28571	0.00728
BG_down_Wtonly	Energy Metabolism	27 out of 42 genes, 64.3%	322 out of 3011 genes, 10.7%	6.00935	1.32e-14
	Photosynthesis - antenna proteins	8 out of 42 genes, 19%	22 out of 3011 genes, 0.7%	27.1429	6.88e-08
	Photosynthesis	9 out of 42 genes, 21.4%	45 out of 3011 genes, 1.5%	14.2667	3.72e-07
	Metabolism	40 out of 42 genes, 95.2%	1741 out of 3011 genes, 57.8%	1.64706	6.8e-07
	Carbon fixation in photosynthetic organisms	8 out of 42 genes, 19%	76 out of 3011 genes, 2.5%	7.6	0.000119
CH_up and BG_down in cyp27A27
	Amino Acid Metabolism	8 out of 10 genes, 80%	419 out of 3011 genes, 13.9%	5.7554	9.37e-05
mock_cyp_vs._WT_down
	Glucosinolate biosynthesis	2 out of 3 genes, 66.7%	19 out of 3011 genes, 0.6%	111.2	0.00152
