## supplementary tables for "Multilevel analysis of response to plant growth promoting and pathogenic bacteria in Arabidopsis roots and the role of CYP71A27 in this response": Supplemental Table S6.xlsx

### Sheet: Legend
Supplemental Table S6
Enrichment analyses of KEGG pathways in DAPs from roots and shoots of cyp71A27 mutant and WT Col-0 after treatment with Pseudomonas sp. CH267 (CH) and Burkholderia glumae PG1 (BG)
Shown are the observed frequency in the DAPs, frequency in the TAIR10 set, enrichment, P-value, and the DAPs corresponding to the pathway

### Sheet: roots WT
Pathway	Observed Frequency	Expected Frequency	Enrichment	p-value		Proteins
Pathways in "CH_down"
Phagosome	4 out of 14 genes, 28.6%	52 out of 3011 genes, 1.7%	16.8235	0.00405		AT5G23860|AT5G44340|AT5G12250|AT5G62690
Pathways in "BG_up"
Amino Acid Metabolism	22 out of 51 genes, 43.1%	419 out of 3011 genes, 13.9%	3.10072	1.76e-05		AT3G44300|AT3G47340|AT5G64120|AT1G20630|AT5G07440|AT3G45300|AT1G54100|AT2G37040|AT5G05730|AT1G08630|AT1G10070|AT3G06850|AT1G06570|AT4G34030|AT5G11520|AT5G19890|AT1G64660|AT3G49120|AT4G08770|AT1G14540|AT5G17990|AT1G21400
Metabolism	46 out of 51 genes, 90.2%	1741 out of 3011 genes, 57.8%	1.56055	1.76e-05		AT3G47340|AT5G54960|AT1G20630|AT5G07440|AT5G05730|AT2G26230|AT5G19890|AT1G64660|AT5G17990|AT2G02930|AT3G55800|AT5G64120|AT5G22300|AT1G54100|AT5G13930|AT2G37040|AT1G08630|AT1G10070|AT4G34890|AT1G02920|AT1G06570|AT5G11520|AT2G42600|AT2G32260|AT4G08770|AT5G65690|AT3G55120|AT1G63180|AT3G09940|AT4G13180|AT4G34030|AT1G55020|AT3G24503|AT1G14540|AT1G76680|AT1G75280|AT3G44300|AT3G45300|AT4G11850|AT3G06850…
Biosynthesis of Other Secondary Metabolites	14 out of 51 genes, 27.5%	240 out of 3011 genes, 8%	3.4375	0.00094		AT4G34890|AT4G13310|AT5G11520|AT2G26230|AT5G19890|AT5G64120|AT3G49120|AT4G08770|AT3G24503|AT1G14540|AT3G55120|AT5G13930|AT2G37040|AT1G10070
Valine, leucine and isoleucine degradation	6 out of 51 genes, 11.8%	45 out of 3011 genes, 1.5%	7.86667	0.00281		AT1G54100|AT1G10070|AT3G06850|AT1G21400|AT3G45300|AT4G34030
Phenylalanine metabolism	8 out of 51 genes, 15.7%	96 out of 3011 genes, 3.2%	4.90625	0.00358		AT4G08770|AT1G06570|AT1G14540|AT5G11520|AT2G37040|AT5G19890|AT5G64120|AT3G49120
Pathways in "both_up"
Phenylalanine metabolism	3 out of 4 genes, 75%	96 out of 3011 genes, 3.2%	23.4375	0.000699		AT1G14540|AT5G19890|AT5G64120
Phenylpropanoid biosynthesis	3 out of 4 genes, 75%	110 out of 3011 genes, 3.7%	20.2703	0.000699		AT1G14540|AT5G19890|AT5G64120
Biosynthesis of Other Secondary Metabolites	3 out of 4 genes, 75%	240 out of 3011 genes, 8%	9.375	0.00454		AT5G19890|AT5G64120|AT1G14540

### Sheet: roots cyp27
Pathway	Observed Frequency	Expected Frequency	Enrichment	p-value		Proteins
Pathways in "CH_up"
Phenylalanine metabolism	3 out of 7 genes, 42.9%	96 out of 3011 genes, 3.2%	13.4062	0.00855		AT1G14540|AT5G19890|AT3G03670
Phenylpropanoid biosynthesis	3 out of 7 genes, 42.9%	110 out of 3011 genes, 3.7%	11.5946	0.00855		AT1G14540|AT5G19890|AT3G03670
Biosynthesis of Other Secondary Metabolites	4 out of 7 genes, 57.1%	240 out of 3011 genes, 8%	7.1375	0.00855		AT5G19890|AT1G14540|AT1G10070|AT3G03670
Pathways in "BG_up"
Amino Acid Metabolism	26 out of 50 genes, 52%	419 out of 3011 genes, 13.9%	3.74101	2.1e-08		AT1G71695|AT3G44300|AT3G47340|AT2G38400|AT1G79440|AT1G20630|AT5G07440|AT2G04400|AT2G37040|AT5G05730|AT1G08630|AT1G10070|AT3G06850|AT1G06570|AT4G34030|AT5G46180|AT3G19710|AT1G64660|AT3G49120|AT4G08770|AT1G14540|AT5G48880|AT5G17990|AT3G54640|AT1G21400|AT3G44310
Metabolism	46 out of 50 genes, 92%	1741 out of 3011 genes, 57.8%	1.5917	3.43e-06		AT1G71695|AT3G47340|AT1G79440|AT1G20510|AT1G20630|AT5G07440|AT5G05730|AT3G51240|AT5G46180|AT1G64660|AT5G17990|AT4G12800|AT2G02930|AT5G13930|AT2G37040|AT1G08630|AT1G10070|AT4G34890|AT1G02920|AT1G06570|AT3G19710|AT4G08770|AT5G65690|AT3G55120|AT3G58750|AT4G13180|AT4G34030|AT1G55020|AT1G14540|AT1G76680|AT3G54640|AT3G44310|AT3G44300|AT2G38400|AT4G33070|AT2G04400|AT3G06850|AT5G63310|AT4G13310|AT3G22890…
Valine, leucine and isoleucine degradation	6 out of 50 genes, 12%	45 out of 3011 genes, 1.5%	8	0.00216		AT3G19710|AT1G10070|AT5G48880|AT3G06850|AT1G21400|AT4G34030
Biosynthesis of Other Secondary Metabolites	13 out of 50 genes, 26%	240 out of 3011 genes, 8%	3.25	0.00216		AT4G34890|AT1G71695|AT4G13310|AT3G19710|AT3G49120|AT4G08770|AT1G14540|AT3G55120|AT5G13930|AT2G37040|AT1G10070|AT5G08640|AT3G51240
alpha-Linolenic acid metabolism	5 out of 50 genes, 10%	29 out of 3011 genes, 1%	10	0.00222		AT1G20510|AT1G55020|AT4G16760|AT5G48880|AT1G76680
Flavonoid biosynthesis	4 out of 50 genes, 8%	19 out of 3011 genes, 0.6%	13.3333	0.00444		AT5G08640|AT3G51240|AT3G55120|AT5G13930
Nitrogen metabolism	5 out of 50 genes, 10%	42 out of 3011 genes, 1.4%	7.14286	0.00744		AT2G37040|AT3G44300|AT3G47340|AT5G07440|AT3G44310
Pathways in "BG_down"
Ribosome	7 out of 9 genes, 77.8%	217 out of 3011 genes, 7.2%	10.8056	3.58e-06		AT5G48760|AT4G18100|AT2G04390|AT2G41840|AT3G48930|AT2G18020|AT5G39740
Translation	7 out of 9 genes, 77.8%	447 out of 3011 genes, 14.8%	5.25676	0.000227		AT5G48760|AT4G18100|AT2G41840|AT2G18020|AT5G39740|AT2G04390|AT3G48930
Genetic Information Processing	8 out of 9 genes, 88.9%	1087 out of 3011 genes, 36.1%	2.4626	0.00599		AT3G48930|AT5G48760|AT2G18020|AT2G41840|AT5G39740|AT1G80070|AT2G04390|AT4G18100

### Sheet: roots genotype comparison
Pathway	Observed Frequency	Expected Frequency	Enrichment	p-value		Proteins
Pathways in "CH_down WT only"
Phagosome	4 out of 14 genes, 28.6%	52 out of 3011 genes, 1.7%	16.8235	0.00405		AT5G23860|AT5G44340|AT5G12250|AT5G62690
Pathways in "BG_up both"
Amino Acid Metabolism	17 out of 32 genes, 53.1%	419 out of 3011 genes, 13.9%	3.82014	1.29e-05		AT3G44300|AT3G47340|AT1G20630|AT5G07440|AT2G37040|AT5G05730|AT1G08630|AT1G10070|AT3G06850|AT1G06570|AT4G34030|AT1G64660|AT3G49120|AT4G08770|AT1G14540|AT5G17990|AT1G21400
Metabolism	29 out of 32 genes, 90.6%	1741 out of 3011 genes, 57.8%	1.56747	0.00158		AT3G47340|AT1G20630|AT5G07440|AT5G05730|AT1G64660|AT5G17990|AT2G02930|AT5G13930|AT2G37040|AT1G08630|AT1G10070|AT4G34890|AT1G02920|AT1G06570|AT4G08770|AT5G65690|AT3G55120|AT4G13180|AT4G34030|AT1G55020|AT1G14540|AT1G76680|AT3G44300|AT3G06850|AT4G13310|AT3G49120|AT4G16760|AT3G12500|AT1G21400
Pathways in "BG_down both"
Ribosome	5 out of 10 genes, 50%	217 out of 3011 genes, 7.2%	6.94444	0.00723		AT3G60245|AT2G47110|AT3G49910|AT4G31700|AT1G58380
Pathways in "BG_down cyp27 only"
Ribosome	7 out of 9 genes, 77.8%	217 out of 3011 genes, 7.2%	10.8056	3.58e-06		AT5G48760|AT4G18100|AT2G04390|AT2G41840|AT3G48930|AT2G18020|AT5G39740
Translation	7 out of 9 genes, 77.8%	447 out of 3011 genes, 14.8%	5.25676	0.000227		AT5G48760|AT4G18100|AT2G41840|AT2G18020|AT5G39740|AT2G04390|AT3G48930
Genetic Information Processing	8 out of 9 genes, 88.9%	1087 out of 3011 genes, 36.1%	2.4626	0.00599		AT3G48930|AT5G48760|AT2G18020|AT2G41840|AT5G39740|AT1G80070|AT2G04390|AT4G18100

### Sheet: shoots WT
Pathway	Observed Frequency	Expected Frequency	Enrichment	p-value		Proteins
Pathways in "CH_up"
Amino Acid Metabolism	20 out of 38 genes, 52.6%	419 out of 3011 genes, 13.9%	3.78417	1.46e-06		AT3G44300|AT5G37600|AT4G36430|AT5G64120|AT5G54810|AT5G07440|AT4G34050|AT1G74100|AT2G37130|AT2G04400|AT3G48560|AT5G05340|AT1G48470|AT3G13450|AT5G64100|AT3G49120|AT4G37520|AT4G08770|AT1G14540|AT3G54640
Phenylalanine metabolism	10 out of 38 genes, 26.3%	96 out of 3011 genes, 3.2%	8.21875	9.71e-06		AT4G08770|AT5G05340|AT4G34050|AT1G14540|AT2G37130|AT4G36430|AT5G64120|AT5G64100|AT3G49120|AT4G37520
Phenylpropanoid biosynthesis	10 out of 38 genes, 26.3%	110 out of 3011 genes, 3.7%	7.10811	2.09e-05		AT4G08770|AT5G05340|AT4G34050|AT1G14540|AT2G37130|AT4G36430|AT5G64120|AT5G64100|AT3G49120|AT4G37520
Biosynthesis of Other Secondary Metabolites	12 out of 38 genes, 31.6%	240 out of 3011 genes, 8%	3.95	0.000333		AT5G05340|AT4G36430|AT5G64120|AT5G64100|AT3G49120|AT4G37520|AT4G08770|AT4G34050|AT1G74100|AT1G14540|AT2G37130|AT5G54160
Metabolism	34 out of 38 genes, 89.5%	1741 out of 3011 genes, 57.8%	1.54844	0.000333		AT3G05970|AT3G13790|AT5G07440|AT5G54160|AT5G05340|AT5G25880|AT3G13450|AT5G64120|AT5G54810|AT4G37870|AT1G02920|AT4G08770|AT4G19810|AT5G37600|AT1G22400|AT1G74100|AT3G48560|AT1G48470|AT2G45220|AT4G39640|AT1G55020|AT1G14540|AT3G54640|AT3G44300|AT4G36430|AT4G34050|AT2G37130|AT2G04400|AT4G15530|AT1G13280|AT5G64100|AT3G49120|AT4G37520|AT4G16760
Pathways in "BG_up"
Amino Acid Metabolism	24 out of 48 genes, 50%	419 out of 3011 genes, 13.9%	3.59712	2.76e-07		AT4G35630|AT3G44300|AT5G37600|AT5G54810|AT1G20630|AT5G07440|AT4G34050|AT1G74100|AT2G04400|AT5G05730|AT1G10070|AT3G13450|AT2G17630|AT5G11520|AT3G49120|AT4G37520|AT4G08770|AT1G22410|AT1G31230|AT2G20610|AT5G17990|AT3G54640|AT1G21400|AT2G44490
Metabolism	43 out of 48 genes, 89.6%	1741 out of 3011 genes, 57.8%	1.55017	5.77e-05		AT1G20630|AT5G07440|AT5G05730|AT5G25880|AT3G13450|AT2G17630|AT5G17990|AT4G35630|AT2G29490|AT5G54810|AT5G22300|AT1G10070|AT1G02920|AT5G11520|AT4G08770|AT1G22410|AT1G31230|AT2G44490|AT4G19810|AT5G37600|AT1G63180|AT3G58750|AT1G22400|AT1G74100|AT4G05390|AT2G45220|AT1G55020|AT1G76680|AT3G54640|AT3G44300|AT1G76550|AT4G34050|AT2G04400|AT5G40760|AT4G15530|AT3G49120|AT4G37520|AT5G15490|AT2G20610|AT4G00570…
Phenylalanine, tyrosine and tryptophan biosynthesis	7 out of 48 genes, 14.6%	44 out of 3011 genes, 1.5%	9.73333	0.000212		AT5G05730|AT1G22410|AT5G17990|AT3G54640|AT5G54810|AT2G04400|AT5G11520
Pathways in "both_up"
Amino Acid Metabolism	12 out of 23 genes, 52.2%	419 out of 3011 genes, 13.9%	3.7554	0.000748		AT3G44300|AT5G37600|AT5G54810|AT5G07440|AT4G34050|AT1G74100|AT2G04400|AT3G13450|AT3G49120|AT4G37520|AT4G08770|AT3G54640

### Sheet: shoots cyp27
Pathway	Observed Frequency	Expected Frequency	Enrichment	p-value		Proteins
Pathways in "CH_up"
Amino Acid Metabolism	26 out of 53 genes, 49.1%	419 out of 3011 genes, 13.9%	3.53237	1.16e-07		AT3G44300|AT5G37600|AT5G64120|AT5G54810|AT5G07440|AT3G59760|AT4G34050|AT1G74100|AT2G37130|AT2G04400|AT5G05730|AT1G08630|AT3G48560|AT1G06570|AT5G05340|AT2G33150|AT3G13450|AT5G11520|AT5G64100|AT3G49120|AT4G37520|AT4G08770|AT1G22410|AT5G17990|AT3G54640|AT2G44490
Phenylalanine metabolism	10 out of 53 genes, 18.9%	96 out of 3011 genes, 3.2%	5.90625	0.000195		AT4G08770|AT1G06570|AT5G05340|AT4G34050|AT2G37130|AT5G11520|AT5G64120|AT5G64100|AT3G49120|AT4G37520
Metabolism	46 out of 53 genes, 86.8%	1741 out of 3011 genes, 57.8%	1.50173	0.000195		AT3G13790|AT5G07440|AT5G54160|AT5G05730|AT5G13420|AT5G05340|AT3G13450|AT5G17990|AT5G64120|AT5G54810|AT3G59760|AT4G37870|AT1G08630|AT1G02920|AT5G56350|AT1G06570|AT4G34230|AT2G33150|AT5G11520|AT4G08770|AT1G22410|AT2G44490|AT4G19810|AT5G37600|AT1G74100|AT2G19570|AT3G48560|AT2G45220|AT3G54640|AT1G80230|AT3G44300|AT1G74020|AT3G51840|AT3G26210|AT4G34050|AT1G74090|AT2G37130|AT2G04400|AT4G15530|AT3G01420…
Biosynthesis of Other Secondary Metabolites	15 out of 53 genes, 28.3%	240 out of 3011 genes, 8%	3.5375	0.000239		AT1G74020|AT4G34230|AT5G05340|AT5G11520|AT5G64120|AT5G64100|AT3G49120|AT3G26210|AT4G37520|AT4G08770|AT4G34050|AT1G74100|AT1G74090|AT2G37130|AT5G54160
Phenylalanine, tyrosine and tryptophan biosynthesis	7 out of 53 genes, 13.2%	44 out of 3011 genes, 1.5%	8.8	0.00024		AT5G05730|AT1G22410|AT5G17990|AT3G54640|AT5G54810|AT2G04400|AT5G11520
alpha-Linolenic acid metabolism	6 out of 53 genes, 11.3%	29 out of 3011 genes, 1%	11.3	0.00024		AT2G33150|AT4G29010|AT4G16760|AT3G51840|AT3G01420|AT3G06860
Phenylpropanoid biosynthesis	9 out of 53 genes, 17%	110 out of 3011 genes, 3.7%	4.59459	0.00144		AT4G08770|AT4G34230|AT5G05340|AT4G34050|AT2G37130|AT5G64120|AT5G64100|AT3G49120|AT4G37520
Pathways in "BG_up"
Amino Acid Metabolism	24 out of 48 genes, 50%	419 out of 3011 genes, 13.9%	3.59712	2.76e-07		AT4G35630|AT3G44300|AT5G37600|AT5G54810|AT1G20630|AT5G07440|AT4G34050|AT1G74100|AT2G04400|AT5G05730|AT1G10070|AT3G13450|AT2G17630|AT5G11520|AT3G49120|AT4G37520|AT4G08770|AT1G22410|AT1G31230|AT2G20610|AT5G17990|AT3G54640|AT1G21400|AT2G44490
Metabolism	43 out of 48 genes, 89.6%	1741 out of 3011 genes, 57.8%	1.55017	5.77e-05		AT1G20630|AT5G07440|AT5G05730|AT5G25880|AT3G13450|AT2G17630|AT5G17990|AT4G35630|AT2G29490|AT5G54810|AT5G22300|AT1G10070|AT1G02920|AT5G11520|AT4G08770|AT1G22410|AT1G31230|AT2G44490|AT4G19810|AT5G37600|AT1G63180|AT3G58750|AT1G22400|AT1G74100|AT4G05390|AT2G45220|AT1G55020|AT1G76680|AT3G54640|AT3G44300|AT1G76550|AT4G34050|AT2G04400|AT5G40760|AT4G15530|AT3G49120|AT4G37520|AT5G15490|AT2G20610|AT4G00570…
Phenylalanine, tyrosine and tryptophan biosynthesis	7 out of 48 genes, 14.6%	44 out of 3011 genes, 1.5%	9.73333	0.000212		AT5G05730|AT1G22410|AT5G17990|AT3G54640|AT5G54810|AT2G04400|AT5G11520

### Sheet: shoots genotype comparison
Pathway	Observed Frequency	Expected Frequency	Enrichment	p-value		Proteins
Pathways in "CH_up both"
Amino Acid Metabolism	17 out of 28 genes, 60.7%	419 out of 3011 genes, 13.9%	4.36691	7.61e-07		AT3G44300|AT5G37600|AT5G64120|AT5G54810|AT5G07440|AT4G34050|AT1G74100|AT2G37130|AT2G04400|AT3G48560|AT5G05340|AT3G13450|AT5G64100|AT3G49120|AT4G37520|AT4G08770|AT3G54640
Phenylalanine metabolism	8 out of 28 genes, 28.6%	96 out of 3011 genes, 3.2%	8.9375	5.95e-05		AT4G08770|AT5G05340|AT4G34050|AT2G37130|AT5G64120|AT5G64100|AT3G49120|AT4G37520
Phenylpropanoid biosynthesis	8 out of 28 genes, 28.6%	110 out of 3011 genes, 3.7%	7.72973	0.000103		AT4G08770|AT5G05340|AT4G34050|AT2G37130|AT5G64120|AT5G64100|AT3G49120|AT4G37520
Biosynthesis of Other Secondary Metabolites	10 out of 28 genes, 35.7%	240 out of 3011 genes, 8%	4.4625	0.000484		AT5G05340|AT5G64120|AT5G64100|AT3G49120|AT4G37520|AT4G08770|AT4G34050|AT1G74100|AT2G37130|AT5G54160
Metabolism	25 out of 28 genes, 89.3%	1741 out of 3011 genes, 57.8%	1.54498	0.00324		AT3G13790|AT5G07440|AT5G54160|AT5G05340|AT3G13450|AT5G64120|AT5G54810|AT4G37870|AT1G02920|AT4G08770|AT4G19810|AT5G37600|AT1G74100|AT3G48560|AT2G45220|AT3G54640|AT3G44300|AT4G34050|AT2G37130|AT2G04400|AT4G15530|AT5G64100|AT3G49120|AT4G37520|AT4G16760
Pathways in "CH_up cyp27 only"
alpha-Linolenic acid metabolism	5 out of 25 genes, 20%	29 out of 3011 genes, 1%	20	0.000288		AT2G33150|AT4G29010|AT3G51840|AT3G01420|AT3G06860
