## supplementary tables for "Multilevel analysis of response to plant growth promoting and pathogenic bacteria in Arabidopsis roots and the role of CYP71A27 in this response": Supplemental Table S8.xlsx

### Sheet: Legend
Supplemental Table S8
Metabolite analysis of roots and exudates of Arabidopsis Col-0 and cyp71A27 roots after treatment with Pseudomonas sp. CH267 (CH) and Burkholderia glumae PG1 (BG).
Metabolites were determines by GC-MS at the CEPLAS Metabolomics Platform at HHU Düsseldorf. Shown are means (nmol/mg FW) and standard deviations from 5 biological replicates.

### Sheet: root metabolites
Metabolite	mock_WT			CH267_WT			BG_WT			mock_cyp27			CH267_cyp27			BG_cyp27
Myoinositol	239.334	±	54.4163	134.239	±	27.6999	433.982	±	91.3872	223.836	±	44.0624	124.9	±	31.308	243.475	±	67.9504
Methionine	33.2712	±	20.1489	65.62	±	13.0678	67.9297	±	37.9119	39.811	±	14.0275	70.9683	±	25.3458	55.4443	±	18.591
Pyruvate	6.24568	±	0.868522	20.0032	±	4.6143	48.1654	±	4.47342	5.66915	±	1.48632	11.9482	±	0.255073	36.9683	±	11.555
Valine	39.5753	±	11.0633	81.6664	±	15.1399	120.507	±	26.8992	57.4937	±	39.5736	87.3746	±	20.5514	149.149	±	37.7295
beta-Alanine	2.24501	±	0.175766	8.70478	±	1.78877	16.4072	±	0.871373	3.83817	±	1.61844	7.0904	±	2.22255	25.767	±	4.88283
Shikimate	9.41859	±	1.34662	15.6225	±	0.939507	23.1053	±	2.15003	11.2854	±	1.2564	16.478	±	2.65704	15.0639	±	2.10279
Glutamine	540.455	±	29.5817	615.361	±	151.877	359.461	±	128.543	686.161	±	97.0908	589.231	±	209.384	238.015	±	55.3171
Asparagine	148.63	±	77.7565	164.318	±	42.1681	359.59	±	133.419	189.275	±	30.62	203.438	±	76.8843	264.558	±	71.9708
Fructose	470.22	±	69.6402	139.936	±	38.5328	607.597	±	148.167	456.547	±	89.6291	158.35	±	45.7937	375.649	±	106.897
Threonate	2.09783	±	0.834159	2.50568	±	0.378149	23.5629	±	1.15137	2.59067	±	0.854869	3.97176	±	0.840438	19.581	±	0.733105
Succinate	6.46934	±	1.31232	8.29186	±	0.616702	23.1359	±	8.62804	7.38591	±	1.68965	9.89204	±	1.07907	14.2691	±	0.413221
Glycine	72.4161	±	8.61919	119.062	±	19.9884	199.078	±	59.7036	129.427	±	36.9912	116.977	±	30.4955	312.115	±	69.271
Aspartate	173.147	±	19.1802	284.368	±	18.5781	136.375	±	35.1926	217.14	±	32.5164	307.293	±	68.6611	116.856	±	24.278
alpha-Alanine	55.4346	±	9.7328	60.1868	±	14.4739	1291.93	±	309.327	80.3014	±	26.4452	99.6477	±	38.9998	936.22	±	166.278
Glycerate	8.63739	±	0.890101	10.2172	±	0.584114	22.6778	±	4.17132	10.0031	±	1.3301	12.7528	±	1.92416	13.4701	±	1.59168
Raffinose	0.394407	±	0.106112	0.214359	±	0.0736724	8.88191	±	1.38611	0.324392	±	0.0999958	0.111305	±	0.106004	7.47675	±	1.20975
Tryptophan	9.1839	±	3.42243	39.5099	±	6.28003	27.9326	±	6.11285	10.6919	±	1.47291	40.8809	±	4.32958	30.9686	±	8.62958
Xylose	10.1235	±	1.62326	9.49661	±	1.27288	41.561	±	9.5622	11.4955	±	1.5123	12.5658	±	3.21257	26.1528	±	6.14078
Sucrose	172.457	±	94.4062	94.5417	±	31.9168	1599.55	±	799.695	134.634	±	55.8673	61.2933	±	14.201	364.876	±	180.077
Glucose	928.86	±	121.208	906.254	±	186.558	1610.65	±	170.913	879.412	±	145.284	940.114	±	98.2783	1357.6	±	50.7878
Threonine	93.4542	±	11.8609	149.2	±	10.9654	215.235	±	31.604	118.505	±	24.4314	199.088	±	32.1221	205.183	±	49.7496
alpha-Ketoglutarate	4.14714	±	0.489184	20.4159	±	2.0153	642.777	±	218.356	4.16063	±	1.14366	22.7344	±	5.32495	309.041	±	100.625
Maltose	7.70783	±	1.72344	10.0076	±	1.7067	44.7256	±	11.1699	8.16484	±	1.28829	11.8232	±	2.22612	23.4416	±	6.87533
Putrescine	4.99264	±	0.56957	18.2695	±	3.56776	11.2315	±	2.87364	6.74025	±	0.99105	13.6016	±	6.66345	16.3196	±	3.14655
Fumarate	11.1553	±	2.05395	26.5694	±	6.43938	36.3569	±	12.3439	14.341	±	4.34672	22.357	±	4.60068	27.0803	±	2.52832
Tyrosine	24.2763	±	4.67481	30.4601	±	2.44257	57.0535	±	21.4277	28.5601	±	8.63049	35.6513	±	6.53944	60.1417	±	5.13623
Serine	352.801	±	68.4203	865.213	±	132.852	1382.97	±	156.905	545.724	±	181.419	1123.51	±	150.511	1090.07	±	156.193
Gluconate	2.16311	±	0.453197	8.42171	±	1.63853	22.7874	±	3.45964	2.23304	±	0.335644	8.56781	±	1.75245	19.0467	±	1.89593
Malate	63.4175	±	14.9847	135.78	±	12.6788	126.527	±	15.0341	55.6899	±	12.7576	125.739	±	18.5785	77.4214	±	18.3493
Glutamate	187.962	±	29.8184	266.262	±	28.822	355.262	±	54.7658	231.737	±	30.115	345.662	±	81.311	273.732	±	38.3924
Phenylalanine	11.9873	±	3.36469	73.5542	±	12.0591	60.0641	±	22.3968	16.2511	±	4.97121	82.855	±	12.6344	65.205	±	6.92778
Proline	5.10213	±	1.89025	4.54977	±	1.10751	8.21211	±	3.21545	5.98805	±	3.04442	6.12931	±	1.2352	9.36188	±	3.03927
isoleucine	19.8732	±	6.10776	35.57	±	8.55222	25.8263	±	8.67684	22.3559	±	11.3515	42.3048	±	12.3818	28.7487	±	9.0028
ornithine	5.36638	±	0.968341	4.79701	±	0.702585	3.03538	±	1.66047	9.6544	±	4.88111	7.22345	±	3.34425	5.29754	±	1.62813
sinapinate	2.55218	±	1.18806	1.1166	±	0.430949	2.06341	±	1.6056	1.70673	±	0.610798	1.7429	±	1.14742	1.18967	±	0.612247
GABA	153.579	±	37.5373	220.286	±	64.9344	134.997	±	9.88766	151.734	±	34.5747	145.984	±	13.2561	195.894	±	44.6995
isocitrate	2.43576	±	0.621879	3.63227	±	0.84729	3.51626	±	0.736041	2.14598	±	0.337459	3.59218	±	0.639576	2.72117	±	0.410386
spermidine	0.336985	±	0.180252	0.324776	±	0.0957616	0.169646	±	0.071781	0.366639	±	0.113765	0.219115	±	0.0562406	0.150388	±	0.0813302
oxo-proline	265.008	±	67.3525	519.674	±	99.596	397.073	±	86.001	364.346	±	92.0987	427.36	±	84.8153	271.683	±	45.62
lysine	31.2319	±	1.69358	42.4929	±	9.4466	40.7648	±	15.6434	41.4748	±	6.65367	39.8191	±	9.11089	69.9914	±	13.6464
sorbitol	1.60665	±	0.202647	1.50438	±	0.278513	3.66137	±	3.68022	1.63607	±	0.280915	2.03357	±	0.297929	1.93659	±	0.250671
lactate	140.932	±	40.7629	151.907	±	45.512	131.642	±	50.3068	114.279	±	35.2177	142.779	±	26.3535	153.435	±	35.7765
mannitol	86.3235	±	31.8985	77.2194	±	11.8944	123.702	±	36.405	82.3985	±	55.8865	55.0642	±	11.7479	72.9821	±	22.9488
erythritol	0.778841	±	0.118571	1.1161	±	0.209717	1.26684	±	0.44414	0.859965	±	0.395745	0.925303	±	0.211214	1.27443	±	0.0627687
glycolate	2.85786	±	1.05319	2.39876	±	0.402982	6.66572	±	3.89841	3.07038	±	0.525978	3.54651	±	0.221609	3.28936	±	0.598907
leucine	17.9202	±	5.74473	19.4967	±	2.76053	23.7481	±	10.0371	20.5464	±	13.5628	21.3761	±	4.86712	19.4552	±	4.04847
glycerol-P	25.079	±	5.4103	21.1406	±	1.19378	23.552	±	3.13845	29.3132	±	6.43217	28.262	±	3.72112	20.5781	±	6.6055
glycerol	242.518	±	41.4483	294.72	±	85.4398	292.955	±	115.688	199.594	±	13.5477	271.373	±	15.4971	252.395	±	41.0301
maleate	0.386674	±	0.145467	0.364259	±	0.104957	0.472073	±	0.201372	0.351385	±	0.136884	0.434367	±	0.0600362	0.378045	±	0.0476733

### Sheet: exudates
Metabolite	mock_WT			CH267_WT			BG_WT			mock_cyp27			CH267_cyp27			BG_cyp27
1H-indol-3-ylmethanamine	12.3903	±	1.2	47.389	±	7.08332	127.706	±	17.7719	13.9244	±	1.38576	70.006	±	24.653	174.221	±	48.0016
3-hydroxybenzoate	49.1018	±	6.17284	61.5582	±	24.8324	50.2371	±	10.7069	74.7729	±	19.7199	67.3378	±	25.3057	71.2862	±	32.4031
4-hydroxyphenylacetate	0.986336	±	0.440891	1.79586	±	0.355196	3.15027	±	1.56884	2.05119	±	0.654254	1.83106	±	0.74481	6.81964	±	3.34984
4-hydroxybenzoate	42.3291	±	16.879	55.9202	±	13.503	92.6908	±	29.1056	64.9309	±	12.0043	101.229	±	28.1446	145.579	±	22.1386
5-aminolevulinate	0			0.349763	±	0.291158	2.74768	±	0.72407				0.612265	±	0.676111	4.79623	±	1.73859
5-hydroxymethyl-2-furoate	0.590309	±	0.377882	10.9952	±	11.4538	3.53911	±	1.48148	0.958158	±	0.227423	39.178	±	38.5554	4.96045	±	0.956197
6-hydroxynicotinic acid	9.34364	±	1.28671	13.3484	±	3.81641	121.013	±	47.7441	17.468	±	6.9987	21.7771	±	6.61263	249.364	±	85.7316
allantoin							9.90322	±	6.20246							16.2089	±	14.622
anthranilate	1.36802	±	0.511476	7.35622	±	2.47013	42.0849	±	14.2336	2.3762	±	0.60322	16.3098	±	6.19899	94.7621	±	30.8917
beta-alanine	17.1364	±	9.41838	22.3458	±	13.9229	111.674	±	67.7802	21.7707	±	8.6402	11.5295	±	5.08672	63.5185	±	32.3732
cadaverine	6.59719	±	1.06806	19.5935	±	10.1858	21.6456	±	5.71359	8.28007	±	2.0695	34.0448	±	14.6479	27.8519	±	2.06307
citrate	61.7591	±	28.9963	19.679	±	8.56378	78.2551	±	59.6458	57.9689	±	19.0706	20.9149	±	18.5409	54.428	±	48.8921
fructose	49908.6	±	52438.9	4687.92	±	2671.54	2885.61	±	646.806	88584.5	±	98001.8	8187.93	±	6472.93	4350.6	±	1591.26
galactose	275.658	±	65.1734	268.342	±	52.5873	23.2529	±	11.0683	556.723	±	436.282	302.858	±	123.59	33.6232	±	12.8959
glucose	2679.44	±	909.507	877.693	±	159.89	799.794	±	174.287	4150.73	±	2540.81	1285.87	±	621.302	1314.95	±	426.466
ribose	5414.23	±	921.631	745.077	±	188.897	371.884	±	48.054	10360.2	±	5481.23	1017.32	±	356.851	599.722	±	247.236
sorbitol	984.393	±	197.918	1291.29	±	527.513	835.58	±	227.606	1884.13	±	694.252	2304.6	±	1160.7	1781.43	±	703.634
xylose	152.499	±	31.0537	175.839	±	60.883	164.096	±	51.551	233.528	±	123.266	210.003	±	106.121	186.75	±	83.237
erythritol	2888.03	±	862.521	3757.95	±	1517.4	3127.58	±	483.084	3814.54	±	1305.9	5289.02	±	2468.57	4500.35	±	1426.2
fumarate	293.392	±	121.66	8.83222	±	1.44755	18.4665	±	4.07376	465.68	±	223.643	10.9015	±	4.84182	29.6744	±	6.53402
GABA	324.586	±	156.005	135.021	±	56.9751	4450.48	±	1686.12	374.174	±	191.732	149.494	±	56.6452	7704.37	±	3736.7
glycine	2332.2	±	1704.6	1026.49	±	880.668	1438.4	±	858.912	7092.15	±	8493.15	868.792	±	553.544	523.11	±	144.816
glycolate	5601.64	±	1505.88	163.986	±	20.9704	1316.11	±	295.693	7696.46	±	1464.59	348.993	±	198.899	2414.88	±	772.479
indole-3-carboxylic acid	1.79691	±	1.16323	23.5456	±	6.91712	1113.42	±	644.504	7.02135	±	3.57598	39.151	±	14.4706	1955.89	±	937.513
alpha-alanine	412.531	±	361.269	117.696	±	30.8725	331.017	±	123.321	454.406	±	249.55	200.898	±	162.193	317.742	±	144.192
arabinose	1496.85	±	454.318	1346.41	±	514.05	592.535	±	470.03	3181.25	±	1917.32	2575.29	±	1419.36	1879.2	±	470.722
asparagine	147.574	±	97.0058	1.11269	±	0.47297	2.82053	±	1.62444	166.048	±	150.625	1.28572	±	0.420981	2.30599	±	2.00366
aspartic acid	55.5101	±	28.3549	4.16395	±	0.983191	27.4164	±	42.8465	78.9547	±	44.7411	5.65983	±	2.90799	7.03042	±	2.08411
fucose	1170.92	±	491.372	1222.85	±	571.38	34.1811	±	8.30435	2244.23	±	1258.84	2453.06	±	1735.2	58.5143	±	21.4252
hydroxyproline	6.32505	±	2.05391	2.63898	±	1.5253	2.17353	±	0.665322	12.8501	±	8.17657	5.51276	±	3.53687	3.07239	±	1.13362
isoleucine	290.827	±	126.31	25.238	±	4.63357	124.432	±	78.5902	436.713	±	241.744	33.9418	±	14.4756	63.1272	±	21.0216
leucine	261.478	±	92.4344	76.4067	±	12.7022	147.229	±	51.7327	372.891	±	180.641	99.3481	±	41.6626	132.459	±	32.321
lysine	16.2069	±	11.4098	0.899838	±	0.514087	37.8153	±	27.5306	51.4637	±	54.8139	1.86968	±	1.51345	26.1886	±	25.9869
malate	192.676	±	78.0537	9.45129	±	2.10698	8.64492	±	1.81611	261.866	±	102.954	11.7438	±	5.14747	13.8075	±	6.31937
methionine	1.24209	±	0.719373	1.24531	±	0.679081	3.0076	±	1.437	2.03221	±	2.00577	1.47033	±	0.686913	4.34585	±	3.33184
ornithine	130.892	±	126.157	66.9728	±	101.356	119.033	±	107.317	337.927	±	319.759	34.1982	±	26.0811	95.8011	±	121.474
phenylalanine	38.7963	±	28.3961	2.03672	±	0.440596	16.4128	±	24.4906	88.7971	±	120.461	2.50196	±	1.27902	4.08583	±	2.76341
proline	19.5948	±	12.1997	2.72616	±	1.27985	5.19272	±	2.64356	27.6811	±	17.8338	3.06394	±	2.38378	6.93352	±	2.56389
oxoproline	186.748	±	108.405	66.5333	±	28.4148	80.5313	±	32.857	250.372	±	121.966	65.4059	±	33.091	113.635	±	32.0124
rhamnose	1007.37	±	305.563	1720.45	±	428.444	344.927	±	63.8846	1767.99	±	769.251	2596.11	±	1212.78	576.996	±	112.743
serine	1438.95	±	853.035	271.433	±	392.289	105.181	±	22.3508	2180.14	±	2209.07	48.565	±	21.1506	180.003	±	80.295
threonine	338.387	±	255.033	15.1928	±	4.86369	348.438	±	272.176	289.492	±	149.999	16.3755	±	8.8516	53.9064	±	20.6039
valine	40.3814	±	15.3994	10.9911	±	1.81335	58.4268	±	28.7303	61.1201	±	30.6684	13.1461	±	1.57541	20.128	±	3.87231
melibiose	40.3799	±	33.8475	70.5298	±	61.4736	37.7547	±	20.3137	120.574	±	159.697	312.528	±	307.364	87.871	±	30.6499
myoinositol	196369	±	34897.4	277.181	±	92.6166	102.777	±	34.6702	228490	±	16069.3	270.202	±	133.725	116.44	±	35.7151
palatinose	70.1983	±	46.1249	114.895	±	81.3829	65.345	±	18.9768	110.813	±	88.252	237.325	±	223.333	104.063	±	47.0125
p-coumarate				4.28335	±	2.97878	2.72442	±	0.679661	0.195615	±	0.391231	1.78877	±	0.617606	1.97197	±	0.674342
glutarate	15.6891	±	6.40859	19.3639	±	7.14895	28.9966	±	7.12026	30.6964	±	12.3396	21.5195	±	7.78948	58.9757	±	20.4468
putrescine	110.49	±	53.9882	5748.76	±	3164.12	20373.5	±	9524.77	193.352	±	122.008	9975.18	±	5992.31	36007.6	±	14740.7
pyridoxine	40.3718	±	22.6226	80.9646	±	34.0744	90.1699	±	32.894	60.7671	±	16.2049	125.721	±	34.6836	144.025	±	36.8579
pyruvate	132.451	±	15.7344	75.2061	±	5.50935	71.0338	±	11.4529	243.883	±	89.142	109.586	±	35.5237	98.542	±	23.8751
salicylate	12.0418	±	9.43392	72.4369	±	80.3273	589.814	±	258.599	8.65117	±	4.92448	181.714	±	120.03	1666.76	±	905.521
shikimate	12.913	±	2.39613	7.30242	±	1.77112	6.86398	±	1.82172	20.6893	±	10.1691	10.1091	±	3.89127	7.18264	±	2.19057
succinate	98.775	±	38.2512	30.8384	±	10.8222	50.7394	±	12.7078	120.637	±	34.5214	51.2908	±	22.6092	93.4186	±	26.0638
sucrose	247.119	±	89.3622	101.024	±	43.6909	109.703	±	39.8393	362.651	±	361.943	184.964	±	143.802	179.927	±	31.9055
thymine	2.61452	±	0.681206	34.9437	±	30.0906	84.1405	±	34.8171	3.8761	±	1.51445	80.3073	±	74.2849	162.343	±	42.6105
trans-ferulate	0			0.457621	±	0.362786	0.452959	±	0.40726				0.222481	±	0.0897775	0.48889	±	0.330219
trehalose	23.1539	±	3.9125	47.7451	±	28.863	165.058	±	72.139	30.4887	±	15.2019	53.3457	±	30.2415	331.075	±	104.224
uracil	27.9748	±	12.9556	10.0979	±	5.83774	1040.8	±	637.581	53.3732	±	23.9267	17.5264	±	10.2548	2880.68	±	1331.42
vanillic acid	1.50287	±	0.40549	3.5477	±	0.308564	5.06841	±	1.03749	2.22067	±	0.599487	4.53146	±	1.52283	7.05212	±	1.75744
