## supplementary tables for "Multilevel analysis of response to plant growth promoting and pathogenic bacteria in Arabidopsis roots and the role of CYP71A27 in this response": Supplemental Table S9.xlsx

### Sheet: Legend
Supplemental Table S9
Genes directly connected to the 8 selected metabolites in multilevel network analysis.
Genes selected for further analysis are marked in bold.

### Sheet: Table S9
Gene	Symbol	Annotation
cyp71A27 main effect
AT5G56870	BGAL4	BETA-GALACTOSIDASE 4
AT1G33055	HUP32	HYPOXIA RESPONSE UNKNOWN PROTEIN 32
AT2G37280	PDR5	pleiotropic drug resistance 5
AT5G38000		Zinc-binding dehydrogenase family protein
AT2G40080	ELF4	connected to CCA1
AT1G62975	BHLH125	basic helix-loop-helix (bHLH) DNA-binding superfamily protein
AT3G60140	BGLU30	Glycosyl hydrolase superfamily protein
AT3G59900	ARGOS	auxin-regulated gene involved in organ size
AT5G48010	THAS1	thalianol synthase 1
AT1G66800	CIPK16	NAD(P)-binding Rossmann-fold superfamily protein
interaction cyp27 with CH267
AT1G66200	GSR2	GLN1;2, GLUTAMINE SYNTHASE CLONE F11,
AT1G26420	BBE7	FAD-binding Berberine family protein
AT3G07390	AIR12	auxin-induced in root cultures-like protein
AT3G12700		Eukaryotic aspartyl protease family protein
AT2G15220	BSP	Plant basic secretory protein (BSP) family protein
AT3G56980	BHLH039	basic helix-loop-helix (bHLH) DNA-binding superfamily protein
AT2G43570	CHI	chitinase
AT5G13900	LTPG30	Bifunctional inhibitor/lipid-transfer protein/seed storage 2S albumin superfamily protein
AT2G38390	PER23	Peroxidase superfamily protein
AT2G35980	YLS9	Late embryogenesis abundant (LEA) hydroxyproline-rich glycoprotein family
AT4G38620	MYB4	myb domain protein 4
AT1G11185		Short open reading frame2
AT4G24340		Phosphorylase superfamily protein
AT1G06620	JID1	2-oxoglutarate-dependent dioxygenase
AT4G39795	FLZ7	hypothetical protein (DUF581)
interaction cyp27 with B. glumae
AT3G21770	PER30	Peroxidase family protein
