## supplementary tables for "Multilevel analysis of response to plant growth promoting and pathogenic bacteria in Arabidopsis roots and the role of CYP71A27 in this response": Supplemental Table S10.xlsx

### Sheet: Legend
Supplemental Table S10. Primers used in the study

### Sheet: Table S10
gene	AGI	forward primer	reverse primer
TIP41	AT4G34270	GAACTGGCTGACAATGGAGTG	ATCAACTCTCAGCCAAAATCG
CYP71A12	AT2G30750	TGTGGTGTTTGGTCCCTATG	TTGTTCGTGAGCAGATTGAGA
CYP71B15	AT3G26830	CACCACTGATCATCTCAAAGGA	CGGTCATTCCCCATAGTGTT
CYP71A27	AT4G20240	CCCTACGGAGAAGATTGGAA	CCAGCTTCTCTGTCATTACTTTGA
GSTF7	AT1G02920	TGAAGATGGAGACTTCAAGCTT	CATGCGATTCAATTTCAATGCC
ANAC042	AT2G43000	ACCAAAACCGATTGGATGAT	CTGCAAAGTGTCCATACCTCTG
PR-1-LIKE	AT2G19990	AATGGTGTGGAACGAAACTCTT	TCGTAATTTTCCTTCTCCGTCA
ANAC055	AT3G15500	ACGAAGAGCTGATGGTTGAATA	TCCGTCGAGATAACTTTATCCG
NIT2	AT3G44300	GTACTTGGTAATGGGAGCGATA	CAAACTTGTGGGCATGAGTTTA
IRT1	AT4G19690	GCTTCAAATTCAGCACTTCTCA	GTTGAAGTTGCTGGAGAGATTG
RAP2.9	AT4G06746	AGCCTAATAAACGATCACGGAT	CCTCTTCAGGGAAATTGAGTCT
CHITINASE	AT2G43590	TTGTGGTTTTGGATGAATAGCG	CGGAATTACCACCGTTACATTC
THAS1	AT5G48010	GGAAGATCTCTACTATCCACGC	TCTGGTGGATTCGTCATGATAG
CDEF1	AT4G30140	AAACAACCACTTTTCCGCTATC	CTCGCTCCTAGTACGTACAATT
BSP	AT2G15220	TTAATGCTGTTGACTACTCGGT	CCCTCTTTACATCTCCCGATAC
YSL9	AT2G35980	ACTTTAAACGCGGAGAGGATAT	CTTCAAGTCCCCAAGCTTAAAC
ASN1	AT3G47340	TTGTGAAGTCATTGCTCACTTG	GTCATCGTTTAGGCCTTTCATC
BHLH39	AT3G56980	GGTTTCTCGAAGCTTGAAGTAC	GCTGCTTAACGTAACATTCAG
